# A Spectrum of Possibilities: A Systematic Evaluation of Fluorescent Proteins in Cyanobacteria

**DOI:** 10.64898/2026.05.18.725961

**Authors:** Dennis Hasenklever, Joëlle Boecker, Angelina Grankin, Fatma Şener, Ilka M. Axmann, Anna Behle

## Abstract

Fluorescent reporters cover a wide range of applications in both basic and applied research. Whether a study involves microscopic imaging to study (co)-localization of proteins, FRET, biosensing, or quantifying gene expression, fluorophores are attractive reporter candidates due to their relatively straightforward *in vivo* readout. For microbiological applications, a wide variety of fluorescent proteins with varying excitation and emission wavelengths, brightness levels, and maturation times are available. Careful consideration is required when selecting from this large suite of proteins, especially when choosing multiple fluorophores. This is further complicated in phototrophic organisms, which exhibit strong autofluorescence, especially towards the red part of the spectrum, effectively eliminating common candidates such as mCherry. In this study, the specific properties and performance of a selection of fluorescent proteins are systematically evaluated against the background of photosynthetic pigment-derived autofluorescence in the cyanobacterium *Synechocystis* sp. PCC 6803. Specific readouts of different combinations of fluorescent proteins are also analyzed using high-throughput methods, namely plate reader fluorescent scans and single-cell flow cytometry to quantify fluorescence. The ultimate goal is to assess each fluorescent protein with regard to: 1.) Its ability to be discerned from cyanobacterial autofluorescence. 2.) Its compatibility with other fluorophores in this context. 3.) Its overall suitability in cyanobacterial research. Several highly suitable fluorescent proteins for use in cyanobacteria are identified, including mTagBFP2, mNeonGreen and mScarlet-I and suitable combinations, covering nearly the whole spectrum of visible light. This study expands the knowledge and toolset for current and future researchers and uncovers a whole spectrum of possibilities for fluorescent protein selection in cyanobacterial cell biology.
