## Supplementary File 2 for "A Spectrum of Possibilities: A Systematic Evaluation of Fluorescent Proteins in Cyanobacteria"

### Sheet: Plate_reader_setting
FP	protocol name	excitation max [nm]	emission max [nm] (for gain optimization)	setting excitation wavelength for emission scan [nm]	setting emission scan start [nm]	percent excitation [%]	bandwith [nm]	steps [nm]	Gain (80%)	Plate	Gain Well (gain adjustment individually for all wells of containing the FP)	focal height	Protocol used for Figures 1-4, S2	Protocol used for Figure 5, S3
mTagBFP2	400nm_mTagBFP2_emission_scan	399	454	400	425	99	10	5	2773	1	F9 (mTagBFP2)	10	400nm_mTagBFP2_emission_scan	400nm_mTagBFP2_emission_scan
Electra 2	405nm_Electra2_emission_scan	403	454	405	430	100	10	5	3071	1	F7 (Electra2)	9.8	405nm_Electra2_emission_scan	405nm_Electra2_emission_scan
mCerulean	435nm_mCerulean_emission_scan	433	475	435	460	100	10	5	3189	1	C5 (mVenus-mCerulean)	9.8	435nm_mCerulean_emission_scan	435nm_mCerulean_emission_scan
sCerulean	435nm_sCerulean_emission_scan	433	475	435	460	100	10	5	3325	1	E2 (sCerulean)	9.9	435nm_sCerulean_emission_scan	435nm_sCerulean_emission_scan
mTurquoise	435nm_mTurquoise_emission_scan	434	474	435	460	100	10	5	3215	1	E4 (mTurquoise)	10.1	435nm_mTurquoise_emission_scan	435nm_mTurquoise_emission_scan
LSSmOrange	435nm_LSSmOrange_emission_scan	437	572	435	460	100	10	5	3632	1	G6 (LSSmOrange-eGFP)	10.4	435nm_mCerulean_emission_scan	435nm_LSSmOrange_emission_scan
eGFP	480nm_eGFP_emission_scan	488	507	480	505	92	10	5	2930	1	C3 (eGFP)	10	480nm_eGFP_emission_scan	480nm_eGFP_emission_scan
LSSmApple	490nm_LSSmApple_emission_scan	490	600	490	515	91	10	5	4095	1	C6 (LSSmApple-eGFP)	9.2	490nm_mNeonGreen_emission_scan	490nm_LSSmApple_emission_scan
mNeonGreen	490nm_mNeonGreen_emission_scan	506	517	490	515	66	10	5	2650	1	H8 (mNeonGreen)	9.7	490nm_mNeonGreen_emission_scan	490nm_mNeonGreen_emission_scan
mVenus	500nm_mVenus_emission_scan	515	527	500	525	48	10	5	3114	1	G1 (mVenus)	9.9	500nm_mVenus_emission_scan	500nm_mVenus_emission_scan
sAphrodite	500nm_sAphrodite_emission_scan	515	528	500	525	52	10	5	2959	2	E2 (sAphrodite)	9.4	500nm_sAphrodite_emission_scan	500nm_sAphrodite_emission_scan
mScarlet-I	560nm_mScarlet_emission_scan	569	593	560	585	79	10	5	3770	1	C12 (mScarlet-I-eGFP)	8.9	560nm_auto_emission_scan	560nm_mScarlet_emission_scan
mCherry	580nm_mCherry_emission_scan	587	610	580	605	94	10	5	3279	1	D10 (mCherry-mNeonGreen)	10.7	580nm_auto_emission_scan	580nm_mCherry_emission_scan
mKate2	590nm_mKate2_emission_scan	588	633	590	615	100	10	5	2573	1	D8 (mKate2)	10	590nm_auto_emission_scan	590nm_mKate2_emission_scan
autofluorescence	560nm_auto_emission_scan	-	650	560	585	-	10	5	2613	1	B10 (mCherry-mNeonGreen)	10	-	-
autofluorescence	580nm_auto_emission_scan	-	650	580	605	-	10	5	2467	1	D10 (mCherry-mNeonGreen)	10	-	-
autofluorescence	590nm_auto_emission_scan	-	650	590	615	-	10	5	2427	1	B10 (mCherry-mNeonGreen)	10	-	-
FP	protocol name	excitation max [nm]	excitation max [nm] (for gain optimization)	setting emission wavelength for emission scan [nm]	setting excitation scan end [nm]	percent excitation [%]	bandwith [nm]	steps [nm]	Gain (80%)	Plate	Gain Well (gain adjustment individually for all wells of containing the FP)	focal height	Protocol used for Figures 1-4, S2	Protocol used for Figure 5, S3
Phycocyanin	655nm_auto_excitation_scan	-	610	655	630		10	5	2498	2	D1	9.3	655nm_auto_excitation_scan	-
Chlorophyll a	685nm_auto_excitation_scan	-	610	685	660		10	5	3086	2	D1	9.2	685nm_auto_excitation_scan	-

### Sheet: Cytometer_settings
FP	excitation max [nm]	emission max [nm]	Laser	Filter option 1	Filter option 2	Filter option 3	Filter option 4	Filter option 5	Filter option 6
mTagBFP2	399	454	405	450/45
Electra 2	403	454	405	450/45
mTurquoise	434	474	405	510/20	525/40	550/30	450/45
mCerulean/sCerulean	433	475	405	510/20	525/40	550/30	450/45
LSSmOrange	437	572	405	585/42	585/15	550/30	595/20	561/10	610/20
eGFP	488	507	488	525/40	510/20	550/30
mNeonGreen	506	517	488	525/40	510/20	550/30
mVenus	515	527	488	525/40	550/30	510/20
sAphrodite	515	528	488	525/40	550/30	510/20
LSSmApple	490	600	488	595/20	585/42	610/20	585/15
mScarlet-I	569	593	561	585/15	595/20	585/42	610/20
mCherry	587	610	561	610/20	595/20	585/42
mKate2	588	633	561	660/10	675/30	690/50
Gain for FSC and SSC	25
Gain for all fluorescence channels	500
Detector Configuration
Laser [nm]	Configuration 1	Configuration 2	Configuration 3
405	V405/10	V780/60	V780/60
405	V450/45	SSC (VSSC)	SSC (VSSC)
405	V510/20	V561/10	V525/40
405	V550/30	V585/15	V585/42
405	V595/20	V610/20	V610/20
488	SSC	B510/20	B561/10
488	B525/40	B550/30	B585/15
488	B585/42	B595/20	B610/20
561	Y561/10	Y780/60	Y780/60
561	Y585/15	Y585/42	Y595/20
561	Y610/20	Y610/20	Y675/30
561	Y660/10	Y660/10	Y660/10
561	Y690/50	Y690/50	Y690/50
638	R660/10	R660/10	R660/10
638	R712/25	R712/25	R712/25
638	R780/60	R780/60	R780/60
